# Network Analysis Reveals Different Cellulose Degradation Strategies across *Trichoderma harzianum* Strains Associated with XYR1 and CRE1

**DOI:** 10.1101/2020.05.02.074344

**Authors:** Rafaela Rossi Rosolen, Alexandre Hild Aono, Déborah Aires Almeida, Jaire Alves Ferreira Filho, Maria Augusta Crivelente Horta, Anete Pereira de Souza

## Abstract

*Trichoderma harzianum*, whose gene expression is tightly controlled by the transcription factors (TFs) XYR1 and CRE1, is a potential candidate for hydrolytic enzyme production. Here, we performed a network analysis of *T. harzianum* IOC-3844 and *T. harzianum* CBMAI-0179 to explore how the regulation of these TFs varies between these strains. In addition, we explored the evolutionary relationships of XYR1 and CRE1 protein sequences among *Trichoderma* spp. The results of the *T. harzianum* strains were compared with those of *Trichoderma atroviride* CBMAI-0020, a mycoparasitic species. Although transcripts encoding carbohydrate-active enzymes (CAZymes), TFs, transporters, and proteins with unknown functions were coexpressed with *cre1* or *xyr1*, other proteins indirectly related to cellulose degradation were identified. The enriched GO terms describing the transcripts of these groups differed across all strains, and several metabolic pathways with high similarity between both regulators but strain-specific differences were identified. In addition, the CRE1 and XYR1 subnetworks presented different topology profiles in each strain, likely indicating differences in the influences of these regulators according to the fungi. The hubs of the *cre1* and *xyr1* groups included transcripts not yet characterized or described as being related to cellulose degradation. The first-neighbor analyses confirmed the results of the profile of the coexpressed transcripts in *cre1* and *xyr1*. The analyses of the shortest paths revealed that CAZymes upregulated under cellulose degradation conditions are most closely related to both regulators, and new targets between such signaling pathways were discovered. Although the evaluated *T. harzianum* strains are phylogenetically close and their amino acid sequences related to XYR1 and CRE1 are very similar, the set of transcripts related to *xyr1* and *cre1* differed, suggesting that each *T. harzianum* strain used a specific regulation strategy for cellulose degradation. More interestingly, our findings may suggest that XYR1 and CRE1 indirectly regulate genes encoding proteins related to cellulose degradation in the evaluated *T. harzianum* strains. An improved understanding of the basic biology of fungi during the cellulose degradation process can contribute to the use of their enzymes in several biotechnological applications and pave the way for further studies on the differences across strains of the same species.
