## Supplementary Material 8 for "Network Analysis Reveals Different Cellulose Degradation Strategies across *Trichoderma harzianum* Strains Associated with XYR1 and CRE1"

### Sheet: README
Supplementary Material 8: Supplementary Table 9. First neighbors of the cre1 and xyr1 transcripts identified for Trichoderma spp.
Sheet name in this file	Description
Th0179_cre1	First neighbors of the cre1 transcript identified for T. harzianumCBMAI-0179.
Th3844_cre1	First neighbors of the cre1 transcript identified for T. harzianum IOC-3844.
Ta0020_cre1	First neighbors of the cre1 transcript identified for T. atroviride CBMAI-0020.
Th0179_xyr1	First neighbors of the xyr1 transcript identified for T. harzianum CBMAI-0179.
Th3844_xyr1	First neighbors of the xyr1 transcript identified for T. harzianum IOC-3844.
Ta0020_xyr1	First neighbors of the xyr1 transcript identified for T. atroviride CBMAI-0020.

### Sheet: Th0179_cre1
Node ID	Gene ID	Protein product	Description	Group
THAR02_03763	THAR02_03763	KKP04104.1	hypothetical protein THAR02_03763	0
THAR02_03009	THAR02_03009	KKP04908.1	hypothetical protein THAR02_03009	2
THAR02_05803	THAR02_05803	KKP02077.1		2
THAR02_03098	THAR02_03098	KKP04761.1	hypothetical protein PFICI_09222	6
THAR02_11479	THAR02_11479	KKO96420.1	---NA---	6
THAR02_11300	THAR02_11300	KKO96597.1		6
THAR02_00283	THAR02_00283	KKP07608.1	NADH dehydrogenase	8
THAR02_11443	THAR02_11443	KKO96456.1		11
THAR02_03371	THAR02_03371	KKP04545.1	Ubiquitin carboxyl-terminal hydrolase	20
THAR02_03668	THAR02_03668	KKP04212.1	adenine phosphoribosyltransferase	31
THAR02_10775	THAR02_10775	KKO97123.1	DNA-binding creA	31
THAR02_03482	THAR02_03482	KKP04406.1	kinase domain	32
THAR02_06012	THAR02_06012	KKP01893.1	hypothetical protein THAR02_06012	39
THAR02_04724	THAR02_04724	KKP03154.1	hypothetical protein THAR02_04724	43
THAR02_02200	THAR02_02200	KKP05736.1	hypothetical protein THAR02_02200	46
THAR02_11314	THAR02_11314	KKO96581.1	xaa-Pro aminopeptidase	46
THAR02_06292	THAR02_06292	KKP01584.1	Restriction of telomere capping 5	53
THAR02_08424	THAR02_08424	KKO99463.1	hypothetical protein THAR02_08424	56
THAR02_02731	THAR02_02731	KKP05136.1	hypothetical protein THAR02_02731	69
THAR02_03390	THAR02_03390	KKP04505.1	hypothetical protein THAR02_03390	69
THAR02_03655	THAR02_03655	KKP04246.1	proteasome subunit alpha type-5	70

### Sheet: Th3844_cre1
Node ID	Gene ID	Protein product	Description	Group
THAR02_05224	THAR02_05224	KKP02681.1	26S proteasome regulatory subunit rpn-1	29
THAR02_01899	THAR02_01899	KKP06027.1	3-isopropylmalate dehydratase	8
THAR02_06988	THAR02_06988	KKP00910.1	acetyltransferase	22
THAR02_01852	THAR02_01852	KKP06071.1	AChain The Structure Of Alpha-galactosidase	39
THAR02_04042	THAR02_04042	KKP03830.1	acid phosphatase	8
THAR02_04640	THAR02_04640	KKP03258.1	Alpha-galactosidase 2	85
THAR02_09599	THAR02_09599	KKO98296.1	alpha-tubulin suppressor Aats1	39
THAR02_04983	THAR02_04983	KKP02918.1	ATP-dependent RNA helicase MAK5	53
THAR02_08204	THAR02_08204	KKO99696.1	ATP-dependent rRNA helicase RRP3	64
THAR02_05223	THAR02_05223	KKP02680.1	atypical RIO RIO2 kinase	13
THAR02_09006	THAR02_09006	KKO98890.1	beta-1,4-mannosyltransferase	5
THAR02_07548	THAR02_07548	KKP00337.1	C2H2 transcriptional regulator	13
THAR02_09809	THAR02_09809	KKO98081.1	Cell division GTP binding	56
THAR02_10904	THAR02_10904	KKO96989.1	Component of oligomeric golgi complex Cog6 Sec37	6
THAR02_07586	THAR02_07586	KKP00318.1	Cytochrome P450 CYP2 subfamily	39
THAR02_03090	THAR02_03090	KKP04832.1	D-isomer specific 2-hydroxyacid dehydrogenase	61
THAR02_03948	THAR02_03948	KKP03966.1	DNA replication licensing factor mcm2	22
THAR02_10775	THAR02_10775	KKO97123.1	DNA-binding creA	84
THAR02_03808	THAR02_03808	KKP04082.1	encoding a component of the SSU processome	22
THAR02_02505	THAR02_02505	KKP05400.1	enoyl- hydratase	5
THAR02_08220	THAR02_08220	KKO99668.1	ERAD-associated E3 ubiquitin- ligase component HRD3	0
THAR02_04161	THAR02_04161	KKP03709.1	Esterase lipase thioesterase	38
THAR02_02128	THAR02_02128	KKP05754.1	fungal specific transcription factor domain-containing	0
THAR02_03515	THAR02_03515	KKP04373.1	glycyl-tRNA synthetase	53
THAR02_03054	THAR02_03054	KKP04876.1	guanine nucleotide exchange factor synembryn	13
THAR02_10898	THAR02_10898	KKO97002.1	hydroxyacylglutathione hydrolase	17
THAR02_02062	THAR02_02062	KKP05865.1	hypothetical protein A0O28_0023120	71
THAR02_01459	THAR02_01459	KKP06408.1	hypothetical protein A0O28_0077500	80
THAR02_03426	THAR02_03426	KKP04482.1	hypothetical protein THAR02_03426	8
THAR02_03463	THAR02_03463	KKP04456.1	hypothetical protein THAR02_03463	53
THAR02_05966	THAR02_05966	KKP01938.1	hypothetical protein THAR02_05966	8
THAR02_08222	THAR02_08222	KKO99670.1	hypothetical protein THAR02_08222	31
THAR02_08227	THAR02_08227	KKO99675.1	hypothetical protein THAR02_08227	6
THAR02_08265	THAR02_08265	KKO99646.1	hypothetical protein THAR02_08265	6
THAR02_08270	THAR02_08270	KKO99624.1	hypothetical protein THAR02_08270	31
THAR02_08271	THAR02_08271	KKO99625.1	hypothetical protein THAR02_08271	25
THAR02_08297	THAR02_08297	KKO99594.1	hypothetical protein THAR02_08297	22
THAR02_08320	THAR02_08320	KKO99586.1	hypothetical protein THAR02_08320	13
THAR02_09330	THAR02_09330	KKO98573.1	hypothetical protein THAR02_09330	61
THAR02_10267	THAR02_10267	KKO97631.1	hypothetical protein THAR02_10267	0
THAR02_10490	THAR02_10490	KKO97402.1	hypothetical protein THAR02_10490	5
THAR02_10790	THAR02_10790	KKO97108.1	hypothetical protein THAR02_10790	0
THAR02_09603	THAR02_09603	KKO98300.1	integral membrane	56
THAR02_05453	THAR02_05453	KKP02442.1	leucyl aminopeptidase	13
THAR02_08263	THAR02_08263	KKO99644.1	lycine cleavage system H (lipoate-binding)	17
THAR02_07487	THAR02_07487	KKP00418.1	Mg2+ transporter -like	78
THAR02_10582	THAR02_10582	KKO97318.1	mitochondrial NADP-dependent isocitrate dehydrogenase	22
THAR02_08260	THAR02_08260	KKO99641.1	NAD(P) transhydrogenase beta subunit	23
THAR02_08259	THAR02_08259	KKO99640.1	NADH:ubiquinone oxidoreductase kD subunit	0
THAR02_01670	THAR02_01670	KKP06239.1	nucleolin	5
THAR02_10232	THAR02_10232	KKO97661.1	phosphate:H+ symporter	13
THAR02_08205	THAR02_08205	KKO99697.1	ribosome biogenesis Ssf2	22
THAR02_05222	THAR02_05222	KKP02679.1	RNA binding MSSP-2	39
THAR02_02465	THAR02_02465	KKP05434.1	secretion-related small GTPase	0
THAR02_11406	THAR02_11406	KKO96493.1	structural maintenance of chromosomes 5 smc5	51
THAR02_06552	THAR02_06552	KKP01352.1	threonine aldolase	22
THAR02_01625	THAR02_01625	KKP06287.1	translation initiation Sua5p	22
THAR02_06546	THAR02_06546	KKP01346.1	WD domain-containing	73
THAR02_06363	THAR02_06363	KKP01541.1	Zn2Cys6 transcriptional regulator	29

### Sheet: Ta0020_cre1
Node ID	Gene ID	Gene ID	Protein product	Description	Group
013941398.1_3866	TRIATDRAFT_127498	lcl|NW_014013630.1_cds_XP_013941398.1_3866	XP_ 013941398.1	aspartate aminotransferase	28
013941427.1_3899	TRIATDRAFT_301116	lcl|NW_014013630.1_cds_XP_013941427.1_3899	XP_ 013941427.1	carbon catabolite repressor CRE1	2
013947249.1_9753	TRIATDRAFT_156322	lcl|NW_014013639.1_cds_XP_013947249.1_9753	XP_ 013947249.1	deoxyhypusine synthase	29
013940737.1_3026	TRIATDRAFT_86733	lcl|NW_014013630.1_cds_XP_013940737.1_3026	XP_ 013940737.1	fungal specific transcription factor domain	0
013942145.1_4548	TRIATDRAFT_127707	lcl|NW_014013631.1_cds_XP_013942145.1_4548	XP_ 013942145.1	hypothetical protein TRIATDRAFT_127707	24
013946197.1_8669	TRIATDRAFT_129046	lcl|NW_014013637.1_cds_XP_013946197.1_8669	XP_ 013946197.1	hypothetical protein TRIATDRAFT_129046	10
013940776.1_3081	TRIATDRAFT_149983	lcl|NW_014013630.1_cds_XP_013940776.1_3081	XP_ 013940776.1	hypothetical protein TRIATDRAFT_149983	60
013938461.1_977	TRIATDRAFT_302698	lcl|NW_014013628.1_cds_XP_013938461.1_977	XP_ 013938461.1	hypothetical protein TRIATDRAFT_302698	24
013948760.1_11261	TRIATDRAFT_314204	lcl|NW_014013643.1_cds_XP_013948760.1_11261	XP_ 013948760.1	hypothetical protein TRIATDRAFT_314204	14
013939313.1_1561	TRIATDRAFT_321166	lcl|NW_014013629.1_cds_XP_013939313.1_1561	XP_ 013939313.1	hypothetical protein TRIATDRAFT_321166	56
013940563.1_3063	TRIATDRAFT_33216	lcl|NW_014013630.1_cds_XP_013940563.1_3063	XP_ 013940563.1	hypothetical protein TRIATDRAFT_33216	18
013940656.1_3062	TRIATDRAFT_34435	lcl|NW_014013630.1_cds_XP_013940656.1_3062	XP_ 013940656.1	hypothetical protein TRIATDRAFT_34435	0
013939111.1_1312	TRIATDRAFT_78499	lcl|NW_014013629.1_cds_XP_013939111.1_1312	XP_ 013939111.1	hypothetical protein TRIATDRAFT_78499	10
013943049.1_5455	TRIATDRAFT_88287	lcl|NW_014013632.1_cds_XP_013943049.1_5455	XP_ 013943049.1	hypothetical protein TRIATDRAFT_88287	88
013949090.1_11597	TRIATDRAFT_94044	lcl|NW_014013644.1_cds_XP_013949090.1_11597	XP_ 013949090.1	hypothetical protein TRIATDRAFT_94044	60
013937735.1_242	TRIATDRAFT_302924	lcl|NW_014013627.1_cds_XP_013937735.1_242	XP_ 013937735.1	low molecular weight phosphotyrosine phosphatase	48
013946760.1_9261	TRIATDRAFT_179218	lcl|NW_014013638.1_cds_XP_013946760.1_9261	XP_ 013946760.1	MYB DNA-binding domain-containing	13
013949023.1_11526	TRIATDRAFT_314045	lcl|NW_014013644.1_cds_XP_013949023.1_11526	XP_ 013949023.1	pleiotropic drug resistance	2
013937789.1_299	TRIATDRAFT_231707	lcl|NW_014013627.1_cds_XP_013937789.1_299	XP_ 013937789.1	Ribosomal S18	35
013938015.1_374	TRIATDRAFT_48574	lcl|NW_014013627.1_cds_XP_013938015.1_374	XP_ 013938015.1	serine threonine kinase	7
013948456.1_10935	TRIATDRAFT_303846	lcl|NW_014013642.1_cds_XP_013948456.1_10935	XP_ 013948456.1	SH3 domain-containing	52
013943961.1_6381	TRIATDRAFT_88885	lcl|NW_014013633.1_cds_XP_013943961.1_6381	XP_ 013943961.1		52
013945283.1_7725	TRIATDRAFT_90906	lcl|NW_014013635.1_cds_XP_013945283.1_7725	XP_ 013945283.1		24
013948099.1_10603	TRIATDRAFT_51577	lcl|NW_014013641.1_cds_XP_013948099.1_10603	XP_ 013948099.1		14
013940661.1_3065	TRIATDRAFT_34473	lcl|NW_014013630.1_cds_XP_013940661.1_3065	XP_ 013940661.1		2

### Sheet: Th0179_xyr1
Node ID	Gene ID	Protein product	Description	Group
THAR02_00081	THAR02_00081	KKP07873.1	3-ketoacyl-acyl carrier reductase	8
THAR02_04658	THAR02_04658	KKP03229.1	60S ribosomal L36	20
THAR02_00979	THAR02_00979	KKP06898.1	60S ribosome subunit biogenesis NIP7	27
THAR02_04316	THAR02_04316	KKP03573.1	a kinase phosphorylating the alpha subunit of the translation initiation factor eIF2	8
THAR02_05567	THAR02_05567	KKP02317.1	acetylornithine mitochondrial	54
THAR02_09504	THAR02_09504	KKO98396.1	allantoate permease	46
THAR02_07411	THAR02_07411	KKP00498.1	aspartyl-tRNA synthetase	53
THAR02_08503	THAR02_08503	KKO99398.1	beta subunit of hypothetical CAAX farnesyltransferase	21
THAR02_04897	THAR02_04897	KKP03018.1	C2H2 transcriptional regulator	19
THAR02_05643	THAR02_05643	KKP02230.1	dihydrolipoyl dehydrogenase	28
THAR02_02610	THAR02_02610	KKP05279.1	DNA replication regulator SLD2	31
THAR02_07168	THAR02_07168	KKP00742.1	DUF1275 domain-containing	35
THAR02_04105	THAR02_04105	KKP03775.1	enoyl- hydratase isomerase	74
THAR02_08583	THAR02_08583	KKO99321.1	Epsilon subunit of the coatomer sec28	22
THAR02_03802	THAR02_03802	KKP04076.1	ER lumen retaining receptor Erd2	7
THAR02_10532	THAR02_10532	KKO97363.1	ferrochelatase	9
THAR02_03812	THAR02_03812	KKP04086.1	G- coupled receptor	39
THAR02_00098	THAR02_00098	KKP07890.1	glycoside hydrolase family 43	67
THAR02_11077	THAR02_11077	KKO96819.1	glycosyltransferase family 2	35
THAR02_08053	THAR02_08053	KKO99831.1	H3 K56 histone acetylation KAT11	0
THAR02_05487	THAR02_05487	KKP02421.1	Heat shock SSB1	12
THAR02_07683	THAR02_07683	KKP00221.1	hypothetical protein A0O28_0015120	11
THAR02_03647	THAR02_03647	KKP04238.1	hypothetical protein A0O28_0015290	0
THAR02_07307	THAR02_07307	KKP00582.1	hypothetical protein CI102_4871, partial	9
THAR02_00073	THAR02_00073	KKP07865.1	hypothetical protein THAR02_00073	6
THAR02_00097	THAR02_00097	KKP07889.1	hypothetical protein THAR02_00097	10
THAR02_00282	THAR02_00282	KKP07607.1	hypothetical protein THAR02_00282	27
THAR02_00485	THAR02_00485	KKP07423.1	hypothetical protein THAR02_00485	22
THAR02_00675	THAR02_00675	KKP07245.1	hypothetical protein THAR02_00675	7
THAR02_00677	THAR02_00677	KKP07247.1	hypothetical protein THAR02_00677	11
THAR02_00754	THAR02_00754	KKP07104.1	hypothetical protein THAR02_00754	46
THAR02_01291	THAR02_01291	KKP06593.1	hypothetical protein THAR02_01291	22
THAR02_02476	THAR02_02476	KKP05445.1	hypothetical protein THAR02_02476	19
THAR02_02901	THAR02_02901	KKP04964.1	hypothetical protein THAR02_02901	39
THAR02_03215	THAR02_03215	KKP04672.1	hypothetical protein THAR02_03215	9
THAR02_03583	THAR02_03583	KKP04306.1	hypothetical protein THAR02_03583	41
THAR02_03681	THAR02_03681	KKP04225.1	hypothetical protein THAR02_03681	0
THAR02_05457	THAR02_05457	KKP02446.1	hypothetical protein THAR02_05457	11
THAR02_05611	THAR02_05611	KKP02282.1	hypothetical protein THAR02_05611	23
THAR02_06054	THAR02_06054	KKP01842.1	hypothetical protein THAR02_06054	13
THAR02_06120	THAR02_06120	KKP01781.1	hypothetical protein THAR02_06120	47
THAR02_06754	THAR02_06754	KKP01156.1	hypothetical protein THAR02_06754	49
THAR02_07665	THAR02_07665	KKP00225.1	hypothetical protein THAR02_07665	8
THAR02_09184	THAR02_09184	KKO98708.1	hypothetical protein THAR02_09184	0
THAR02_09351	THAR02_09351	KKO98531.1	hypothetical protein THAR02_09351, partial	13
THAR02_09592	THAR02_09592	KKO98308.1	hypothetical protein THAR02_09592	9
THAR02_06212	THAR02_06212	KKP01666.1	kinase C	71
THAR02_06645	THAR02_06645	KKP01248.1	methylthioribose-1-phosphate isomerase	22
THAR02_02333	THAR02_02333	KKP05607.1	MFS permease (maltose permease)	30
THAR02_00084	THAR02_00084	KKP07876.1	MFS transporter	63
THAR02_02265	THAR02_02265	KKP05624.1	---NA---	19
THAR02_05712	THAR02_05712	KKP02205.1	PH domain-containing	8
THAR02_07060	THAR02_07060	KKP00845.1	protein trm-112	20
THAR02_07822	THAR02_07822	KKP00062.1	Ras-related C3 botulinum toxin substrate 1	2
THAR02_00268	THAR02_00268	KKP07593.1	vacuolar ATP synthase 98 kDa subunit	21
THAR02_09260	THAR02_09260	KKO98630.1	xylan degradation regulator-1	21
THAR02_10953	THAR02_10953	KKO96945.1		0
THAR02_07745	THAR02_07745	KKP00161.1		45
THAR02_11040	THAR02_11040	KKO96860.1		7

### Sheet: Th3844_xyr1
Node ID	Gene ID	Protein product	Description	Group
THAR02_07099	THAR02_07099	KKP00804.1	14-3-3 family	25
THAR02_04044	THAR02_04044	KKP03832.1	2,4-dienoyl- reductase (NADPH2)	0
THAR02_07083	THAR02_07083	KKP00828.1	aarF domain-containing kinase	31
THAR02_05173	THAR02_05173	KKP02720.1	catabolic 3-dehydroquinase	40
THAR02_09118	THAR02_09118	KKO98778.1	fungal specific transcription factor	26
THAR02_05319	THAR02_05319	KKP02587.1	Glutamate decarboxylase and related PLP-dependent	2
THAR02_00890	THAR02_00890	KKP07011.1	glycoside hydrolase family 3	0
THAR02_09049	THAR02_09049	KKO98841.1	histone H2A	27
THAR02_00487	THAR02_00487	KKP07425.1	hypothetical protein THAR02_00487	37
THAR02_00644	THAR02_00644	KKP07214.1	hypothetical protein THAR02_00644	2
THAR02_00927	THAR02_00927	KKP06947.1	hypothetical protein THAR02_00927	2
THAR02_01854	THAR02_01854	KKP06073.1	hypothetical protein THAR02_01854	0
THAR02_01902	THAR02_01902	KKP06030.1	hypothetical protein THAR02_01902	2
THAR02_02761	THAR02_02761	KKP05166.1	hypothetical protein THAR02_02761	2
THAR02_04147	THAR02_04147	KKP03759.1	hypothetical protein THAR02_04147	37
THAR02_05539	THAR02_05539	KKP02339.1	hypothetical protein THAR02_05539	42
THAR02_07066	THAR02_07066	KKP00851.1	hypothetical protein THAR02_07066	2
THAR02_07068	THAR02_07068	KKP00813.1	hypothetical protein THAR02_07068	80
THAR02_07088	THAR02_07088	KKP00793.1	hypothetical protein THAR02_07088	27
THAR02_07096	THAR02_07096	KKP00801.1	hypothetical protein THAR02_07096	23
THAR02_07113	THAR02_07113	KKP00787.1	hypothetical protein THAR02_07113	68
THAR02_07190	THAR02_07190	KKP00703.1	hypothetical protein THAR02_07190	13
THAR02_09728	THAR02_09728	KKO98167.1	hypothetical protein THAR02_09728	26
THAR02_09731	THAR02_09731	KKO98170.1	hypothetical protein THAR02_09731, partial	18
THAR02_10978	THAR02_10978	KKO96916.1	hypothetical protein THAR02_10978, partial	2
THAR02_11428	THAR02_11428	KKO96471.1	hypothetical protein THAR02_11428	59
THAR02_08812	THAR02_08812	KKO99085.1	hypothetical protein TRIVIDRAFT_63786	0
THAR02_00729	THAR02_00729	KKP07193.1	Isoflavone reductase	0
THAR02_01555	THAR02_01555	KKP06310.1	MFS general substrate transporter	0
THAR02_09951	THAR02_09951	KKO97940.1	MFS permease	70
THAR02_04100	THAR02_04100	KKP03770.1	mitochondrial ATP-dependent RNA-helicase Suv3	27
THAR02_07078	THAR02_07078	KKP00823.1	mitochondrial outer membrane porin	23
THAR02_05625	THAR02_05625	KKP02261.1	neutral alkaline non-lysosomal ceramidase	25
THAR02_00049	THAR02_00049	KKP07841.1	polysaccharide lyase family 7	11
THAR02_07102	THAR02_07102	KKP00807.1	pre-mRNA-splicing ATP-dependent RNA helicase PRP28	9
THAR02_07076	THAR02_07076	KKP00821.1	regulator-nonsense transcripts 1	9
THAR02_07064	THAR02_07064	KKP00849.1	Rho-GTPase activating	80
THAR02_04658	THAR02_04658	KKP03229.1	ribosomal L36	0
THAR02_07121	THAR02_07121	KKP00771.1	serine threonine STE PAK STE20-related	46
THAR02_08015	THAR02_08015	KKO99880.1	short chain dehydrogenase reductase	0
THAR02_07092	THAR02_07092	KKP00797.1	succinate dehydrogenase flavo mitochondrial	68
THAR02_07080	THAR02_07080	KKP00825.1	SUMO-conjugating enzyme ubc9	0
THAR02_06950	THAR02_06950	KKP00942.1	tRNA-splicing endonuclease beta chain	18
THAR02_09260	THAR02_09260	KKO98630.1	xylan degradation regulator-1	9
THAR02_07427	THAR02_07427	KKP00482.1	zinc-binding dehydrogenase	0
THAR02_08917	THAR02_08917	KKO98980.1		27

### Sheet: Ta0020_xyr1
Node ID	Gene ID	Gene ID	Protein product	Description	Group
013942253.1_4683	TRIATDRAFT_257690	lcl|NW_014013631.1_cds_XP_013942253.1_4683	XP_ 013942253.1	50S ribosomal L13e	10
013946798.1_9301	TRIATDRAFT_191515	lcl|NW_014013638.1_cds_XP_013946798.1_9301	XP_ 013946798.1	aminopeptidase ypdF	14
013937610.1_108	TRIATDRAFT_155960	lcl|NW_014013627.1_cds_XP_013937610.1_108	XP_ 013937610.1	catalase peroxidase HPI	38
013945405.1_7887	TRIATDRAFT_142031	lcl|NW_014013635.1_cds_XP_013945405.1_7887	XP_ 013945405.1	dienelactone hydrolase family	43
013945761.1_8223	TRIATDRAFT_133844	lcl|NW_014013636.1_cds_XP_013945761.1_8223	XP_ 013945761.1	DNA ligase 1	16
013945455.1_7959	TRIATDRAFT_317199	lcl|NW_014013635.1_cds_XP_013945455.1_7959	XP_ 013945455.1	glutamyl-tRNA(Gln) amidotransferase	88
013944160.1_6622	TRIATDRAFT_219860	lcl|NW_014013633.1_cds_XP_013944160.1_6622	XP_ 013944160.1	glutathione S 2 TM	32
013941580.1_4080	TRIATDRAFT_247846	lcl|NW_014013630.1_cds_XP_013941580.1_4080	XP_ 013941580.1	glycoside hydrolase family 76	1
013943054.1_5461	TRIATDRAFT_299655	lcl|NW_014013632.1_cds_XP_013943054.1_5461	XP_ 013943054.1	GTP-dependent nucleic acid-binding	78
013949104.1_11612	TRIATDRAFT_296920	lcl|NW_014013644.1_cds_XP_013949104.1_11612	XP_ 013949104.1	histone h2a	20
013943756.1_6630	TRIATDRAFT_40657	lcl|NW_014013633.1_cds_XP_013943756.1_6630	XP_ 013943756.1	hydrolase-HD superfamily	88
013947033.1_9556	TRIATDRAFT_19876	lcl|NW_014013639.1_cds_XP_013947033.1_9556	XP_ 013947033.1	hypothetical protein TGAM01_02252	30
013940172.1_2628	TRIATDRAFT_126920	lcl|NW_014013629.1_cds_XP_013940172.1_2628	XP_ 013940172.1	hypothetical protein TRIATDRAFT_126920	11
013938685.1_2924	TRIATDRAFT_14480	lcl|NW_014013629.1_cds_XP_013938685.1_2924	XP_ 013938685.1	hypothetical protein TRIATDRAFT_14480, partial	82
013941544.1_4039	TRIATDRAFT_149070	lcl|NW_014013630.1_cds_XP_013941544.1_4039	XP_ 013941544.1	hypothetical protein TRIATDRAFT_149070	84
013943973.1_6396	TRIATDRAFT_152582	lcl|NW_014013633.1_cds_XP_013943973.1_6396	XP_ 013943973.1	hypothetical protein TRIATDRAFT_152582	19
013938543.1_1061	TRIATDRAFT_171932	lcl|NW_014013628.1_cds_XP_013938543.1_1061	XP_ 013938543.1	hypothetical protein TRIATDRAFT_171932, partial	86
013949110.1_11618	TRIATDRAFT_172730	lcl|NW_014013644.1_cds_XP_013949110.1_11618	XP_ 013949110.1	hypothetical protein TRIATDRAFT_172730, partial	5
013947979.1_10478	TRIATDRAFT_188941	lcl|NW_014013641.1_cds_XP_013947979.1_10478	XP_ 013947979.1	hypothetical protein TRIATDRAFT_188941, partial	13
013947514.1_10024	TRIATDRAFT_214314	lcl|NW_014013639.1_cds_XP_013947514.1_10024	XP_ 013947514.1	hypothetical protein TRIATDRAFT_214314	35
013945135.1_7536	TRIATDRAFT_217214	lcl|NW_014013635.1_cds_XP_013945135.1_7536	XP_ 013945135.1	hypothetical protein TRIATDRAFT_217214	11
013944373.1_6240	TRIATDRAFT_219095	lcl|NW_014013633.1_cds_XP_013944373.1_6240	XP_ 013944373.1	hypothetical protein TRIATDRAFT_219095	20
013941706.1_4231	TRIATDRAFT_226144	lcl|NW_014013630.1_cds_XP_013941706.1_4231	XP_ 013941706.1	hypothetical protein TRIATDRAFT_226144	27
013937775.1_285	TRIATDRAFT_231681	lcl|NW_014013627.1_cds_XP_013937775.1_285	XP_ 013937775.1	hypothetical protein TRIATDRAFT_231681	11
013944171.1_6637	TRIATDRAFT_241884	lcl|NW_014013633.1_cds_XP_013944171.1_6637	XP_ 013944171.1	hypothetical protein TRIATDRAFT_241884	78
013944168.1_6633	TRIATDRAFT_256835	lcl|NW_014013633.1_cds_XP_013944168.1_6633	XP_ 013944168.1	hypothetical protein TRIATDRAFT_256835	50
013940204.1_2670	TRIATDRAFT_259624	lcl|NW_014013629.1_cds_XP_013940204.1_2670	XP_ 013940204.1	hypothetical protein TRIATDRAFT_259624	27
013940002.1_2420	TRIATDRAFT_268003	lcl|NW_014013629.1_cds_XP_013940002.1_2420	XP_ 013940002.1	hypothetical protein TRIATDRAFT_268003	10
013944536.1_6960	TRIATDRAFT_273177	lcl|NW_014013634.1_cds_XP_013944536.1_6960	XP_ 013944536.1	hypothetical protein TRIATDRAFT_273177	72
013944867.1_7353	TRIATDRAFT_283131	lcl|NW_014013634.1_cds_XP_013944867.1_7353	XP_ 013944867.1	hypothetical protein TRIATDRAFT_283131	64
013944161.1_6623	TRIATDRAFT_283546	lcl|NW_014013633.1_cds_XP_013944161.1_6623	XP_ 013944161.1	hypothetical protein TRIATDRAFT_283546	63
013941638.1_4147	TRIATDRAFT_286043	lcl|NW_014013630.1_cds_XP_013941638.1_4147	XP_ 013941638.1	hypothetical protein TRIATDRAFT_286043	88
013948581.1_11085	TRIATDRAFT_297200	lcl|NW_014013642.1_cds_XP_013948581.1_11085	XP_ 013948581.1	hypothetical protein TRIATDRAFT_297200	20
013945481.1_7993	TRIATDRAFT_298955	lcl|NW_014013635.1_cds_XP_013945481.1_7993	XP_ 013945481.1	hypothetical protein TRIATDRAFT_298955	10
013944155.1_6614	TRIATDRAFT_299498	lcl|NW_014013633.1_cds_XP_013944155.1_6614	XP_ 013944155.1	hypothetical protein TRIATDRAFT_299498	13
013939365.1_1622	TRIATDRAFT_301678	lcl|NW_014013629.1_cds_XP_013939365.1_1622	XP_ 013939365.1	hypothetical protein TRIATDRAFT_301678	88
013938436.1_950	TRIATDRAFT_302682	lcl|NW_014013628.1_cds_XP_013938436.1_950	XP_ 013938436.1	hypothetical protein TRIATDRAFT_302682	21
013944158.1_6620	TRIATDRAFT_307960	lcl|NW_014013633.1_cds_XP_013944158.1_6620	XP_ 013944158.1	hypothetical protein TRIATDRAFT_307960	16
013944836.1_7313	TRIATDRAFT_317590	lcl|NW_014013634.1_cds_XP_013944836.1_7313	XP_ 013944836.1	hypothetical protein TRIATDRAFT_317590	7
013943649.1_6173	TRIATDRAFT_318976	lcl|NW_014013632.1_cds_XP_013943649.1_6173	XP_ 013943649.1	hypothetical protein TRIATDRAFT_318976	51
013939148.1_1354	TRIATDRAFT_320993	lcl|NW_014013629.1_cds_XP_013939148.1_1354	XP_ 013939148.1	hypothetical protein TRIATDRAFT_320993	0
013937692.1_198	TRIATDRAFT_323079	lcl|NW_014013627.1_cds_XP_013937692.1_198	XP_ 013937692.1	hypothetical protein TRIATDRAFT_323079	0
013941872.1_4721	TRIATDRAFT_36541	lcl|NW_014013631.1_cds_XP_013941872.1_4721	XP_ 013941872.1	hypothetical protein TRIATDRAFT_36541	23
013945553.1_8435	TRIATDRAFT_45437	lcl|NW_014013636.1_cds_XP_013945553.1_8435	XP_ 013945553.1	hypothetical protein TRIATDRAFT_45437	34
013945555.1_8008	TRIATDRAFT_51974	lcl|NW_014013636.1_cds_XP_013945555.1_8008	XP_ 013945555.1	hypothetical protein TRIATDRAFT_51974	31
013943062.1_5470	TRIATDRAFT_80072	lcl|NW_014013632.1_cds_XP_013943062.1_5470	XP_ 013943062.1	major facilitator superfamily transporter	90
013944153.1_6612	TRIATDRAFT_292180	lcl|NW_014013633.1_cds_XP_013944153.1_6612	XP_ 013944153.1	methyltransferase domain-containing	39
013941180.1_3604	TRIATDRAFT_300933	lcl|NW_014013630.1_cds_XP_013941180.1_3604	XP_ 013941180.1	MFS general substrate transporter	1
013944506.1_6928	TRIATDRAFT_195100	lcl|NW_014013634.1_cds_XP_013944506.1_6928	XP_ 013944506.1	minichromosome maintenance 6	17
013944142.1_6598	TRIATDRAFT_299492	lcl|NW_014013633.1_cds_XP_013944142.1_6598	XP_ 013944142.1	NADPH2:quinone reductase	11
013943721.1_6618	TRIATDRAFT_40037	lcl|NW_014013633.1_cds_XP_013943721.1_6618	XP_ 013943721.1	non-ribosomal peptide synthetase	0
013943207.1_5652	TRIATDRAFT_139326	lcl|NW_014013632.1_cds_XP_013943207.1_5652	XP_ 013943207.1	replication factor A1	17
013941517.1_4007	TRIATDRAFT_247705	lcl|NW_014013630.1_cds_XP_013941517.1_4007	XP_ 013941517.1	Rho-type GTPase-activating	16
013938738.1_1513	TRIATDRAFT_28798	lcl|NW_014013629.1_cds_XP_013938738.1_1513	XP_ 013938738.1	RNA-binding domain-containing	14
013940660.1_3491	TRIATDRAFT_34472	lcl|NW_014013630.1_cds_XP_013940660.1_3491	XP_ 013940660.1	SAM-dependent methyltransferase	83
013942765.1_4346	TRIATDRAFT_131221	lcl|NW_014013631.1_cds_XP_013942765.1_4346	XP_ 013942765.1	Sec24 protein	54
013946245.1_8725	TRIATDRAFT_316189	lcl|NW_014013637.1_cds_XP_013946245.1_8725	XP_ 013946245.1	sphingolipid long chain base-responsive PIL1	52
013947962.1_10461	TRIATDRAFT_297251	lcl|NW_014013641.1_cds_XP_013947962.1_10461	XP_ 013947962.1	ubiquinol-cytochrome C reductase iron-sulfur subunit	65
013946857.1_9366	TRIATDRAFT_315909	lcl|NW_014013638.1_cds_XP_013946857.1_9366	XP_ 013946857.1	voltage-gated potassium channel	9
013941705.1_4229	TRIATDRAFT_78601	lcl|NW_014013630.1_cds_XP_013941705.1_4229	XP_ 013941705.1	xylanase regulator 1	100
013943820.1_6616	TRIATDRAFT_41299	lcl|NW_014013633.1_cds_XP_013943820.1_6616	XP_ 013943820.1	Zn2Cys6 transcriptional regulator	14
013939959.1_2364	TRIATDRAFT_287106	lcl|NW_014013629.1_cds_XP_013939959.1_2364	XP_ 013939959.1		49
013944163.1_6626	TRIATDRAFT_88666	lcl|NW_014013633.1_cds_XP_013944163.1_6626	XP_ 013944163.1		11
013943722.1_6627	TRIATDRAFT_40058	lcl|NW_014013633.1_cds_XP_013943722.1_6627	XP_ 013943722.1		27
013944162.1_6625	TRIATDRAFT_139809	lcl|NW_014013633.1_cds_XP_013944162.1_6625	XP_ 013944162.1		86
013947172.1_9674	TRIATDRAFT_133411	lcl|NW_014013639.1_cds_XP_013947172.1_9674	XP_ 013947172.1		7
013944165.1_6629	TRIATDRAFT_256833	lcl|NW_014013633.1_cds_XP_013944165.1_6629	XP_ 013944165.1		10
013944159.1_6621	TRIATDRAFT_88671	lcl|NW_014013633.1_cds_XP_013944159.1_6621	XP_ 013944159.1		73
013943831.1_6624	TRIATDRAFT_41392	lcl|NW_014013633.1_cds_XP_013943831.1_6624	XP_ 013943831.1		63
013949222.1_11739	TRIATDRAFT_12417	lcl|NW_014013646.1_cds_XP_013949222.1_11739	XP_ 013949222.1		50
