## Supplementary Material 2 for "Network Analysis Reveals Different Cellulose Degradation Strategies across *Trichoderma harzianum* Strains Associated with XYR1 and CRE1"

### Sheet: README
Supplementary Material 2: Supplementary Table 2. Descriptions of the Trichoderma Species used for the Phylogenetic Analysis of CRE1 and XYR1.
Sheet name in this file	Description
CRE1	CRE1 protein sequences with similarity to the reference genome of T. harzianum T6776 retrieved from the NCBI database.
XYR1	XYR1 protein sequences with similarity to the reference genome of T. harzianum T6776 retrieved from the NCBI database.

### Sheet: CRE1
Scientific Name	Strain	Description	Max Score	Total Score	Query Cover	E value	Per. Ident	Acc. Len	Accession
Trichoderma harzianum	T6776	DNA-binding protein creA [Trichoderma harzianum]	810	810	1	0.0	100.00%	409	KKO97123.1
Trichoderma harzianum CBS 226.95	CBS 226.95	hypothetical protein M431DRAFT_502975 [Trichoderma harzianum CBS 226.95]	806	806	1	0.0	99.25%	409	XP_024780493.1
Trichoderma lixii	T3	CREI protein [Trichoderma lixii]	804	804	1	0.0	99.00%	409	CAA64656.1
Trichoderma harzianum	Tr1	hypothetical protein THARTR1_07263 [Trichoderma harzianum]	797	797	1	0.0	97.75%	409	PNP52054.1
Trichoderma virens Gv29-8	Gv29-8	hypothetical protein TRIVIDRAFT_149403 [Trichoderma virens Gv29-8]	791	791	1	0.0	97.00%	409	XP_013956509.1
Trichoderma parareesei	CBS 125925	C2H2 transcriptional regulator [Trichoderma parareesei]	654	654	0.92	0.0	91.89%	376	OTA06568.1
Trichoderma reesei QM6a	QM6a	carbon catabolite repressor protein [Trichoderma reesei QM6a]	700	700	1	0.0	91.04%	402	XP_006962129.1
Trichoderma reesei	VTT-D-80133	CREI protein [Trichoderma reesei]	698	698	1	0.0	90.80%	402	CAA64655.1
Trichoderma reesei	-	Cre1 protein [Trichoderma reesei]	697	697	1	0.0	90.80%	402	2201361A
Trichoderma reesei	M1	carbon catabolite repressor protein Cre1 [Trichoderma reesei]	696	696	1	0.0	90.80%	402	BAQ56338.1
Trichoderma citrinoviride	TUCIM 6016	carbon catabolite repressor protein [Trichoderma citrinoviride]	696	696	1	0.0	90.55%	402	XP_024754019.1
Trichoderma orientale	EU7-22	catabolite repressor [Trichoderma orientale]	696	696	1	0.0	90.55%	402	AFD50191.1
Trichoderma reesei	QM 9414	Cre1 [Trichoderma reesei]	695	695	1	0.0	90.55%	402	AAB01677.1
Trichoderma arundinaceum	IBT 40837	dna-binding crea [Trichoderma arundinaceum]	566	566	0.81	0.0	90.52%	327	RFU71795.1
Trichoderma koningii	YC01	cellulase repressor protein [Trichoderma koningii]	693	693	1	0.0	90.30%	402	AFD62913.1
Trichoderma longibrachiatum ATCC 18648	ATCC 18648	catabolite repressor [Trichoderma longibrachiatum ATCC 18648]	692	692	1	0.0	90.05%	402	PTB80437.1
Trichoderma asperellum	IC-1	DNA-binding protein creA [Trichoderma asperellum]	623	623	0.92	0.0	88.11%	378	GFP53318.1
Trichoderma gamsii	T6085	DNA-binding protein creA [Trichoderma gamsii]	623	623	0.92	0.0	87.84%	378	XP_018659586.1
Trichoderma atroviride IMI 206040	IMI 206040	hypothetical protein TRIATDRAFT_301116 [Trichoderma atroviride IMI 206040]	652	652	1	0.0	85.82%	407	XP_013941427.1
Trichoderma asperellum CBS 433.97	CBS 433.97	hypothetical protein M441DRAFT_43529 [Trichoderma asperellum CBS 433.97]	660	660	1	0.0	85.64%	410	XP_024765178.1
Trichoderma atroviride	T23	carbon catabolite repressor protein CRE1 [Trichoderma atroviride]	649	649	1	0.0	85.57%	407	AKM12665.1
Fusarium graminearum	ITEM 124	DNA-binding protein creA [Fusarium graminearum]	582	582	1	0.0	77.32%	415	PCD17942.1
Fusarium xylarioides	IMI 127659i	hypothetical protein H9Q72_004199 [Fusarium xylarioides]	591	591	1	0.0	77.13%	412	KAG5768173.1

### Sheet: XYR1
Scientific Name	Strain	Description	Max Score	Total Score	Query Cover	E value	Per. Ident	Acc. Len	Accession
Trichoderma harzianum	T6776	xylan degradation regulator-1 [Trichoderma harzianum]	1943	1943	1	0.0	100.00%	936	KKO98630.1
Trichoderma lentiforme	CFAM-422	Xylanolytic transcriptional activator xlnR [Trichoderma lentiforme]	1922	1922	1	0.0	98.93%	936	KAF3072679.1
Trichoderma guizhouense	NJAU 4742	Zn2Cys6 transcriptional regulator XYR1 [Trichoderma guizhouense]	1921	1921	1	0.0	98.93%	937	OPB38038.1
Trichoderma harzianum CBS 226.95	CBS 226.95	hypothetical protein M431DRAFT_1126 [Trichoderma harzianum CBS 226.95]	1920	1920	1	0.0	98.82%	936	XP_024780881.1
Trichoderma virens Gv29-8	Gv29-8	hypothetical protein TRIVIDRAFT_58714 [Trichoderma virens Gv29-8]	1836	1836	1	0.0	95.11%	921	XP_013954518.1
Trichoderma harzianum	Tr1	hypothetical protein THARTR1_06650 [Trichoderma harzianum]	1822	1822	1	0.0	94.88%	903	PNP52809.1
Trichoderma citrinoviride	TUCIM 6016	xylanase regulator 1 [Trichoderma citrinoviride]	1727	1727	1	0.0	93.00%	942	XP_024747283.1
Trichoderma parareesei	CBS 125925	Zn2Cys6 transcriptional regulator XYR1 [Trichoderma parareesei]	1726	1726	1	0.0	92.58%	941	OTA04500.1
Trichoderma koningii	YC01	xylanase regulator 1 [Trichoderma koningii]	1715	1715	1	0.0	92.33%	937	AFM31002.1
Trichoderma asperellum CBS 433.97	CBS 433.97	hypothetical protein M441DRAFT_43829 [Trichoderma asperellum CBS 433.97]	1730	1730	1	0.0	91.95%	943	XP_024765520.1
Trichoderma gamsii	T6085	xylan degradation regulator-1 [Trichoderma gamsii]	1719	1719	1	0.0	91.62%	942	XP_018661236.1
Trichoderma reesei QM6a	QM6a	xylanase regulator 1 [Trichoderma reesei QM6a]	1676	1676	1	0.0	90.67%	920	XP_006966092.1
Trichoderma atroviride IMI 206040	IMI 206040	hypothetical protein TRIATDRAFT_78601 [Trichoderma atroviride IMI 206040]	1665	1665	1	0.0	89.19%	923	XP_013941705.1
Trichoderma reesei	-	xylanase regulator 1 [Trichoderma reesei]	1638	1638	1	0.0	88.04%	934	AAO33577.1
Trichoderma arundinaceum	IBT 40837	transcription activator [Trichoderma arundinaceum]	1605	1605	1	0.0	87.29%	909	RFU79311.1
Trichoderma asperellum	IC-1	xylanolytic transcriptional activator xlnR homolog [Trichoderma asperellum]	1510	1510	1	0.0	83.35%	883	GFP53571.1
Fusarium proliferatum ET1	ET1	related to transcription activator [Fusarium proliferatum ET1]	1059	1059	1	0.0	60.11%	938	XP_031077387.1
Fusarium mangiferae	MRC7560	uncharacterized protein FMAN_02820 [Fusarium mangiferae]	1058	1058	1	0.0	60.11%	938	XP_041682111.1
